# Antagonism of the azoles to olorofim and cross-resistance are governed by linked transcriptional networks in *Aspergillus fumigatus*

**DOI:** 10.1101/2021.11.18.469075

**Authors:** Norman van Rhijn, Sam Hemmings, Isabelle S. R. Storer, Clara Valero, Hajer Alshammri, Gustavo H. Goldman, Fabio Gsaller, Jorge Amich, Michael J Bromley

## Abstract

Aspergillosis, in its various manifestations, is a major cause of morbidity and mortality. Very few classes of antifungal drugs have been approved for clinical use to treat these diseases and resistance to the first line therapeutic class, the triazoles, is increasing. A new class of antifungals that target pyrimidine biosynthesis, the orotomides, are currently in development with the first compound in this class, olorofim in late-stage clinical trials. In this study, we identify an antagonistic action of the triazoles on the action of olorofim. We show that this antagonism is the result of an azole induced upregulation of the pyrimidine biosynthesis pathway and regulation. Intriguingly, we show that loss of function in the higher order transcription factor, HapB a member of the heterotrimeric HapB/C/E (CBC) complex or the regulator of nitrogen metabolic genes AreA, leads to cross resistance to both the azoles and olorofim indicating that factors that govern resistance are under common regulatory control. However loss of azole induced antagonism requires decoupling of the pyrimidine biosynthetic pathway in a manner independent of the action of a single transcription factor. Our study provides a first insight into antagonism between the azoles and olorofim through dysregulation of the pyrimidine and ergosterol pathway, showing complex crosstalk between these two pathways.
