## Supplementary Table 1 for "Antagonism of the azoles to olorofim and cross-resistance are governed by linked transcriptional networks in *Aspergillus fumigatus*"

### Sheet: Sheet1
Oligo name	Oligo sequence
3MHA_007730	TGCTCTTCAACTATATTTTGGCCATAGAGTTCCTGCAAATTAAGACCCATGGTGATGTCTGCTCAAGCGG
3MHA_025880	TGACGCAGAATGGAGGACGTAGCCTGCCCGCAACGAGCGGCGAGGACCATGGTGATGTCTGCTCAAGCGG
3MHA_063600	acacCCTTGTAGGCCTGCTCGAACTCGGGCTCGTGAGGAAGGTTAGACATGGTGATGTCTGCTCAAGCGG
3MHA_070010	ACATACTCAGCCTGGACATGACCCCGTTGGTCGAGGCTCATGTACTTCATGGTGATGTCTGCTCAAGCGG
3MHA_074710	CATTTGGCGAATTGCTGCGCGCGCATGCCGGGGAGCAACGAGGAATGCATGGTGATGTCTGCTCAAGCGG
5MHA_007730	GACCCTGAATACTTGTGACGACAGTCTAGACGCACCTTTCTTTTCTATACTTCTAGAATGCCCCACCGTT
5MHA_025880	cccaattcctccttgattgcttcctgtacctcaggcccaaggccaccagtTTCTAGAATGCCCCACCGTT
5MHA_063700	gttggtcccctgcacttatctgaatgcttgtcctcccactcgtccgactTTCTAGAATGCCCCACCGTT
5MHA_070010	CTTCAATACATTCGAATACGATGCTTCGGTGTTTTCGTGGAAGACTGGTGTTCTAGAATGCCCCACCGTT
5MHA_074710	ccaccgaccttaaccggtccgtcgccttaaaggtaacaggagctttcccTTCTAGAATGCCCCACCGTT
3MHA_077330	gtcctcctctatctttaccatcaaaaagagtcgtggaggctgctgatgctTTCTAGAATGCCCCACCGTT
5MHA_077330	agagaaacactcgtcctcctctatctttaccatcaaaaagagtcgtggag
3MHA_085720	ATGTCGGCCGCCGCCGGCAGCTCCAGCCGGGTTGTCTCTTTCAGGATCATGGTGATGTCTGCTCAAGCGG
5MHA_085720	CTCGCTTATTGGAGATTTTGCATGACGAAGGTGCGCAGTATCATGCAGACTTCTAGAATGCCCCACCGTT
crRNA name	crRNA sequence
crRNA_025880	aagcgggagagtagggatta
crRNA_077330	ACTCCGCTGGGACTGGAAAT
crRNA_085720	GCAACAATAGATCATCCGTA
crRNA_025880	tgcgagtcaattgaccacca
crRNA_063700	atggacggcacagaaggagg
crRNA_070010	gaaacgcacattctccgtgt
crRNA_074710	agcaacagaagcaaatcgaa
